# *LINC00205* acts as a multivalent scaffold promoting FUS^P525L^ recruitment in Amyotrophic Lateral Sclerosis stress granules

**DOI:** 10.64898/2026.04.08.715854

**Authors:** Jessica Rea, Gaia Stortini, Tiziana Santini, Adriano Setti, Marta Bernardi, Pierpaolo Cantisani, Letizia Fucci, Davide Mariani, Paolo Tollis, Erika Vitiello, Irene Bozzoni

## Abstract

Stress granules (SG) are dynamic, membrane-less ribonucleoprotein assemblies that orchestrate cellular stress responses and rapidly disassemble upon stress relief. In Amyotrophic Lateral Sclerosis (ALS), mutations in RNA-binding proteins such as Fused in Sarcoma (FUS) impair SG dynamics, promoting the formation of aberrant and persistent granules. Although long non-coding RNAs (lncRNAs) are emerging as regulators of ribonucleoprotein organization, their mechanistic role in SG architecture and pathological remodeling remains largely unexplored. Here, we identify *LINC00205* as a critical RNA regulator of pathological SG dynamics in FUS^P525L^-associated ALS.

Using Neuroblastoma cells and human iPSC-derived Motor Neurons (MN), we show that *LINC00205* is enriched in SG upon oxidative stress and directly interacts with mutant FUS^P525L^. Knock-out of *LINC00205* selectively reduces the formation of FUS^P525L^-containing SG and restores physiological SG disassembly kinetics, without affecting normal SG or FUS expression levels. Mechanistically, *LINC00205* acts as a multivalent RNA scaffold, directly binding mRNAs specifically enriched in pathological SG, such as *PLCXD3* and *PIK3CA*, as well as the RNA helicase DHX36, which is preferentially associated with FUS^P525L^-containing SG. We demonstrate that *LINC00205* promotes their specific recruitment into pathological SG, thereby contributing to the aberrant features of these assemblies.

Together, our findings uncover an active lncRNA-driven mechanism that shapes the molecular composition of aberrant ALS-related SG and regulates their persistence, establishing lncRNAs as key organizers of RNA-protein assemblies under stress and providing a conceptual framework for modulating pathological condensates.
