## Supplementary Table 1 for "*LINC00205* acts as a multivalent scaffold promoting FUS^P525L^ recruitment in Amyotrophic Lateral Sclerosis stress granules"

### Sheet: ST1 Caption
Supplementary Table 1
Panel	Content
smFISH probes	smFISH-HCR probe sequences
qRT-PCR oligos	qRT-PCR oligonucleotide sequences
RNA PD probes	native RNA Pull-Down probe sequences

### Sheet: ST1 smFISH probes
smFISH-HCR probe sequences
LINC00205 smFISH-HCR probes	LINC00205_#1	TGATGTCTTATGTCTCCCCTCAGGA
	LINC00205_#2	TCCAATGCACACCTCACATGTACTG
	LINC00205_#3	CCCCAATGAGATGTTCACGTTCACT
	LINC00205_#4	tgACTATTCCAGTGGTGATAACGGC
	LINC00205_#5	CCTCCTTATGCCAGATCCCCTAGGA
	LINC00205_#6	ctaTCTGTCCTGAGGATACACTGCA
	LINC00205_#7	CTCTCATATCAACTCGCTGCAGACA
	LINC00205_#8	AAGCAGCCCTGGTCCAAATTCCTTA
	LINC00205_#9	GCCTTCGTTACGTTAGCCAGGAATC
	LINC00205_#10	CCCAGTGACACGGTATCAGGAGAGG
	LINC00205_#11	CTGGAGGGGATGAAACAGACACTGC
	LINC00205_#12	TCTCTAAATCTCACACTTGCACTTG
	LINC00205_#13	GTCACAGAAGAACCCACAGGTACCG
	LINC00205_#14	CTACTGGGCAAAAGATGCGGTTAAAC
	LINC00205_#15	GCAATGGATGGAAGAAACCATTTCC
	LINC00205_#16	AACACCATCGACAAAGCTAAAAGGC
PLCXD3 smFISH-HCR probes	PLCXD3_#1	GAAGCTGAAGGAATCATGAGACCCTG
	PLCXD3_#2	GACCTACTGGAGAGGCTTCATCAATG
	PLCXD3_#3	CATTGATCTCCTCAAGGCCTTCATTG
	PLCXD3_#4	CCTCCTTATGGTGATCTGTGAGGAA
	PLCXD3_#5	CACTTGATAGTCCTTCTCCCACAGG
	PLCXD3_#6	GAGCCACTGGACTATGGTAGAAGACC
	PLCXD3_#7	CTACCAGCCCTATTCCCTTCAGAGAC
	PLCXD3_#8	AGAAACAGTTTTTCCCCTTTTCCCACC
	PLCXD3_#9	GGGTATAGACAGCGTAGGAGTCATAG
	PLCXD3_#10	GAGCAAGAGAGGGAGCAGAAAGGTTG
	PLCXD3_#11	CCCTGTAGACCCGGACTATTAAACG
	PLCXD3_#12	TAACGCTCAAGCTGTGTCATTGTTC
	PLCXD3_#13	CTCTCTGAAAAGACAATGCCCAGCT
	PLCXD3_#14	CCCATGTGTAGCCCTTGTGCTACA
PIK3CA smFISH-HCR probes	PIK3CA_#1	CTTCTCGGGATACAGACCAATTGGC
	PIK3CA_#2	GTCCTGCGTGGGAATAGCTAAATCC
	PIK3CA_#3	ACAGTCCAGAAGTTCCATAGCCTG
	PIK3CA_#4	CCTCGAACCATAGGATCTGGGTAA
	PIK3CA_#5	CAGGGTTTAGAGGAGACAGAAAGCC
	PIK3CA_#6	CAAGCCTGAGGTTTCCTAGTTGATG
	PIK3CA_#7	AACAGTGCAGTGTGGAATCCAGag
	PIK3CA_#8	TCGGTCTTTGCCTGCTGAGAGTTA
	PIK3CA_#9	GAGAAGGAGGGGAGACAACTATCTG
	PIK3CA_#10	TGCATTTTAATGGTGGAGAGGTCCT
GAPDH smFISH-HCR probes	GAPDH_#1	GCCCAATACGACCAAATCCGTTGA
	GAPDH_#2	AGTTAAAAGCAGCCCTGGTGACCAG
	GAPDH_#3	CCTGGAAGATGGTGATGGGATTTCC
	GAPDH_#4	CCCACTTGATTTTGGAGGGATCTCG
	GAPDH_#5	TGTCATACTTCTCATGGTTCACACC
	GAPDH_#6	AGGCATTGCTGATGATCTTGAGGCT
	GAPDH_#7	CTGTTGAAGTCAGAGGAGACCACCT
	GAPDH_#8	GCGTCAAAGGTGGAGGAGTGGGTGT
	GAPDH_#9	TGTGAGGAGGGGAGATTCAGTGTGG
	GAPDH_#10	CCTCTTCAAGGGGTCTACATGGCA

### Sheet: ST1 RNA PD probes
native RNA Pull-Down probe sequences
LINC00205 ODD probes	LINC00205_ODD#1	GTCTGCAATGGAACCTCTAG	Sigma-Aldrich cat#HA16995613-002
	LINC00205_ODD#3	GAGATGTTCACGTTCACTTC	Sigma-Aldrich cat#HA16995615-002
	LINC00205_ODD#5	GGACTCATGGGAGTGTAAGA	Sigma-Aldrich cat#HA16995617-002
	LINC00205_ODD#7	GGTAACTCACCTTGCAAACG	Sigma-Aldrich cat#HA16995619-002
	LINC00205_ODD#9	CGTAGGGAAGTGTTGACTGG	Sigma-Aldrich cat#HA16995621-002
	LINC00205_ODD#11	TGTTTTCATTCCCTGAGATG	Sigma-Aldrich cat#HA16995623-002
	LINC00205_ODD#13	GATTTGTTACCCTGAACTCA	Sigma-Aldrich cat#HA16995625-002
	LINC00205_ODD#15	GGATGAAACAGACACTGCCA	Sigma-Aldrich cat#HA16995627-002
	LINC00205_ODD#17	CACTAAACGCAGGACACGGA	Sigma-Aldrich cat#HA16995629-002
	LINC00205_ODD#19	GACAGACGAGACGCTGAAGT	Sigma-Aldrich cat#HA16995631-002
LINC00205 EVEN probes	LINC00205_ODD#2	GGCTACCATCTTTATGTCAA	Sigma-Aldrich cat#HA16995614-002
	LINC00205_ODD#4	AGACGAACGGCTGGATCATA	Sigma-Aldrich cat#HA16995616-002
	LINC00205_ODD#6	GAAAGCCTCATAAGACCTCT	Sigma-Aldrich cat#HA16995618-002
	LINC00205_ODD#8	GGCACAAAAGCCAGGATTTG	Sigma-Aldrich cat#HA16995620-002
	LINC00205_ODD#10	CTTCACGACTTGGTCACTTG	Sigma-Aldrich cat#HA16995622-002
	LINC00205_ODD#12	AGAGCGGATGTTTGTGAAGC	Sigma-Aldrich cat#HA16995624-002
	LINC00205_ODD#14	CCGGAGGTTTACGATGTTTA	Sigma-Aldrich cat#HA16995626-002
	LINC00205_ODD#16	CCCCTCTTAGAATCTCTAAA	Sigma-Aldrich cat#HA16995628-002
	LINC00205_ODD#18	TTAACCGTCTTGCCATAAGA	Sigma-Aldrich cat#HA16995630-002
	LINC00205_ODD#20	CGCTGAGGAATGCTTCTGAA	Sigma-Aldrich cat#HA16995632-002
LACZ probes	LACZ_#1	AATAATTCGCGTCTGGCCTT	Sigma-Aldrich cat#HA14079267
	LACZ_#2	AATTCAGACGGCAAACGCT	Sigma-Aldrich cat#HA14079268
	LACZ_#3	ATCTTCCAGATAACTGCCGT	Sigma-Aldrich cat#HA14079269

### Sheet: ST1 qRT-PCR oligos
qRT-PCR oligonucleotide sequences
	FW Primer	RV Primer
OCT4	CCCGAAAGAGAAAGCGAACC	TACAGAACCACACTCGGACC
HB9	GAGACCCAGGTGAAGATTTG	CCTTCTGTTTCTCCGCTTCC
ISLT1	AAGGTGGAGCTGCATTGGTTTG	TAAACCAGCTACAGGACAGGCC
RPS7	GGTGGTGGTCGGAAAGCTAT	GACGACATGCTTCCCACTGA
WBP4	TCACTTGGCACCCTAGATGA	CCCCTCCTTCTTCTGCTTCC
HuR	AGGTGATCAAAGACGCCAAC	CTGGGGGTTTATGACCATTG
GAPDH	CCAAAATCAAGTGCGAT	GGCAGAGATGATGACCCTTT
PLCXD3	CTGGAGAGGCTTCATCAATGT	CGAGGAGTGCTGGGACCA
ZNF841	TGTCCTTCCAACATCACTGC	GAGAGGCCCAGGAGAGAAAG
RAB30	CAACGCTGGTGTGGGGAA	CAATTGTGGCTCCTTGACCT
PIK3CA	GCAACCGTGAAGAAAAGATCCT	GGTCCCTAAGATCCACAGCT
LINC00205	GGACGACTCCAAGTGGAAAG	TTGTCCATCATGTGGCATTT
ATP5O	ACTCGGGTTTGACCTACAGC	GGTACTGAAGCATCGCACCT
FUS	TCAGCTAAAGCAGCTATTGACTGG	GCCACCACCCCGATTAAAGTCTGC
HUWE1	GTGCCTCCACTGAGACTTCC	CCCTTGCCTTTCTGTTTGCC
