## Supplementary Table 2 for "*LINC00205* acts as a multivalent scaffold promoting FUS^P525L^ recruitment in Amyotrophic Lateral Sclerosis stress granules"

### Sheet: ST2 Caption
Supplementary Table 2
Panel	Content
RNA-seq processing	Per-sample RNA-seq processing metrics, split into Pre-processing, Alignment, and Deduplication blocks.
rRNA_ID	list of rRNA transcript/accession IDs used for in silico rRNA read removal.
Treatments:
FUSP525L_-ARS	SK-N-BE Cells with doxycyclin induced expression of FUS P525L; without Arsenite treatment
FUSP525L_+ARS	SK-N-BE Cells with doxycyclin induced expression of FUS P525L; with Arsenite treatment
FUSWT_-ARS	SK-N-BE Cells with doxycyclin induced expression of FUS WT; without Arsenite treatment
FUSWT_+ARS	SK-N-BE Cells with doxycyclin induced expression of FUS WT; with Arsenite treatment
Columns content for each panel:
RNA-seq processing
Sample	FASTQ sample identifier (includes read mate suffix, e.g., _R1/_R2).
Pre-processed	Number of reads before trimming/filtering (input to pre-processing).
Trimmed	Number of reads retained after trimming.
rRNA-removed	Number of reads retained after in silico rRNA removal.
(blank)	Empty spacer column used to visually separate blocks.
Sample	Library/sample identifier for the alignment block (no _R1/_R2).
Number of input reads	Reads provided to the aligner.
Uniquely mapped reads number	Uniquely mapped reads (count).
Number of reads mapped to multiple loci	Multi-mapping reads (count).
Number of reads mapped to too many loci	Reads mapping to too many loci (count).
Number of reads unmapped: too many mismatches	Unmapped reads due to excessive mismatches (count).
Number of reads unmapped: too short	Unmapped reads because too short (count).
Number of reads unmapped: other	Other unmapped reads (count).
Number of chimeric reads	Chimeric reads reported by the aligner (count).
Number od deduplicated fragments	Number of fragments remaining after deduplication.
rRNA_ID
rRNA transcript/accession identifiers used for rRNA filtering (one ID per row).

### Sheet: ST2 RNA-seq processing
RNA-seq processing
	Pre-processing					Alignment									Deduplication
Sample	Pre-processed	Trimmed	rRNA-removed		Sample	Number of input reads	Uniquely mapped reads number	Number of reads mapped to multiple loci	Number of reads mapped to too many loci	Number of reads unmapped: too many mismatches	Number of reads unmapped: too short	Number of reads unmapped: other	Number of chimeric reads	Sample	Number od deduplicated fragments
IIT_HM1_R2_525PLUS_LACZ_S67_R1	63367196	58176326	57062098		IIT_HM1_R1_525PLUS_LACZ_S43	49549277	43137111	1681649	337	40972	4623209	65999	0	IIT_HM1_R1_525MINUS_EVEN_S10	11796171
IIT_HM1_R1_525MINUS_LACZ_S37_R1	51141223	48490367	47788815		IIT_HM1_R1_WTPLUS_LACZ_S46	37358512	33683502	1217878	92	26333	2409148	21559	0	IIT_HM1_R1_525MINUS_INP10PERCENT_S12	26296884
IIT_HM1_R2_525PLUS_EVEN_S70_R2	67581207	63737184	62702912		IIT_HM1_R1_WTPLUS_ODD_S25	51001983	46906600	1502952	293	34358	2515441	42339	0	IIT_HM1_R1_525MINUS_LACZ_S37	5672270
IIT_HM1_R1_WTMINUS_INP10PERCENT_S55_R1	51451395	50574407	47830523		IIT_HM1_R2_525MINUS_LACZ_S4	48894904	41752083	1835750	138	28189	5242060	36684	0	IIT_HM1_R1_525MINUS_ODD_S52	3909782
IIT_HM1_R2_WTMINUS_EVEN_S14_R1	50451652	48560216	48227821		IIT_HM1_R2_WTPLUS_INP10PERCENT_S59	53280345	45123794	3816915	87	29680	4295939	13930	0	IIT_HM1_R1_525PLUS_EVEN_S54	10189878
IIT_HM1_R1_525MINUS_EVEN_S10_R2	57387503	54383682	53960093		IIT_HM1_R2_525PLUS_LACZ_S67	57062098	35342059	1766507	1724	61967	19600640	289201	0	IIT_HM1_R1_525PLUS_INP10PERCENT_S61	27408125
IIT_HM1_R1_525PLUS_LACZ_S43_R2	52857557	50445399	49549277		IIT_HM1_R1_525PLUS_INP10PERCENT_S61	48200484	41655730	4932484	130	45036	1550290	16814	0	IIT_HM1_R1_525PLUS_LACZ_S43	2699224
IIT_HM1_R1_525PLUS_ODD_S49_R1	52029642	46572964	45348100		IIT_HM1_R2_525PLUS_ODD_S24	55890290	47377565	1735552	336	33486	6676061	67290	0	IIT_HM1_R1_525PLUS_ODD_S49	4220033
IIT_HM1_R1_525PLUS_EVEN_S54_R1	33018784	30299022	29978144		IIT_HM1_R2_WTMINUS_INP10PERCENT_S34	54451529	49837604	3249453	143	31005	1314632	18692	0	IIT_HM1_R1_WTMINUS_EVEN_S71	10042536
IIT_HM1_R1_525PLUS_ODD_S49_R2	52029642	46572964	45348100		IIT_HM1_R1_525MINUS_EVEN_S10	53960093	49632372	2123409	318	38108	2096057	69829	0	IIT_HM1_R1_WTMINUS_INP10PERCENT_S55	27788741
IIT_HM1_R1_525MINUS_ODD_S52_R1	23821949	22321995	22093639		IIT_HM1_R2_525MINUS_EVEN_S20	60141775	47938810	2155418	644	40697	9894545	111661	0	IIT_HM1_R1_WTMINUS_LACZ_S17	11537101
IIT_HM1_R2_525MINUS_ODD_S11_R1	66875527	63234894	62202359		IIT_HM1_R1_525MINUS_INP10PERCENT_S12	46992299	40640549	4171357	109	34259	2132771	13254	0	IIT_HM1_R1_WTMINUS_ODD_S28	5642802
IIT_HM1_R2_525MINUS_LACZ_S4_R2	54617062	52103485	48894904		IIT_HM1_R1_WTPLUS_EVEN_S26	49506540	43546882	1859656	261	37175	4018279	44287	0	IIT_HM1_R1_WTPLUS_EVEN_S26	5608877
IIT_HM1_R2_WTMINUS_ODD_S58_R2	58037820	53553519	52655594		IIT_HM1_R1_WTMINUS_EVEN_S71	25025566	23160000	933646	111	16502	898881	16426	0	IIT_HM1_R1_WTPLUS_INP10PERCENT_S57	27421068
IIT_HM1_R1_WTPLUS_EVEN_S26_R1	53955929	50255603	49506540		IIT_HM1_R1_WTMINUS_ODD_S28	49693140	46560066	1582010	213	30215	1488964	31672	0	IIT_HM1_R1_WTPLUS_LACZ_S46	10507995
IIT_HM1_R2_525PLUS_ODD_S24_R1	58034828	56368626	55890290		IIT_HM1_R1_WTMINUS_INP10PERCENT_S55	47830523	41281520	4301591	148	40966	2192195	14103	0	IIT_HM1_R1_WTPLUS_ODD_S25	4097055
IIT_HM1_R2_525PLUS_ODD_S24_R2	58034828	56368626	55890290		IIT_HM1_R2_WTPLUS_LACZ_S7	47752599	41871584	1855387	269	35311	3934675	55373	0	IIT_HM1_R2_525MINUS_EVEN_S20	909677
IIT_HM1_R2_WTPLUS_EVEN_S66_R1	47726251	45850471	45374739		IIT_HM1_R1_WTMINUS_LACZ_S17	56084455	52758541	1864368	156	34226	1401587	25577	0	IIT_HM1_R2_525MINUS_INP10PERCENT_S30	34606507
IIT_HM1_R2_WTPLUS_ODD_S51_R1	56396615	52361691	50722570		IIT_HM1_R2_525MINUS_ODD_S11	62202359	48212865	2047003	941	52898	11742618	146034	0	IIT_HM1_R2_525MINUS_LACZ_S4	2950960
IIT_HM1_R1_WTMINUS_ODD_S28_R1	51433068	49960033	49693140		IIT_HM1_R2_525PLUS_EVEN_S70	62702912	40262198	1941011	689	47661	20283881	167472	0	IIT_HM1_R2_525MINUS_ODD_S11	712703
IIT_HM1_R2_WTPLUS_INP10PERCENT_S59_R2	56579473	55428830	53280345		IIT_HM1_R2_WTMINUS_LACZ_S5	41829385	33116470	1406353	366	41625	7201601	62970	0	IIT_HM1_R2_525PLUS_EVEN_S70	317772
IIT_HM1_R2_525MINUS_INP10PERCENT_S30_R2	59089673	58120850	56684726		IIT_HM1_R2_WTPLUS_ODD_S51	50722570	44825464	1496421	260	30962	4330110	39353	0	IIT_HM1_R2_525PLUS_INP10PERCENT_S68	29827902
IIT_HM1_R1_525PLUS_EVEN_S54_R2	33018784	30299022	29978144		IIT_HM1_R2_WTPLUS_EVEN_S66	45374739	41389567	1633959	242	32096	2275488	43387	0	IIT_HM1_R2_525PLUS_LACZ_S67	308163
IIT_HM1_R1_WTPLUS_INP10PERCENT_S57_R2	59301106	58103048	50159861		IIT_HM1_R2_WTMINUS_ODD_S58	52655594	43428437	1871453	982	58586	7150409	145727	0	IIT_HM1_R2_525PLUS_ODD_S24	1681443
IIT_HM1_R1_525MINUS_LACZ_S37_R2	51141223	48490367	47788815		IIT_HM1_R1_525MINUS_LACZ_S37	47788815	42824775	1659476	226	36265	3231520	36553	0	IIT_HM1_R2_WTMINUS_EVEN_S14	7801353
IIT_HM1_R2_WTMINUS_LACZ_S5_R2	47291333	43609506	41829385		IIT_HM1_R2_525PLUS_INP10PERCENT_S68	50708882	43192431	4196899	86	27856	3275712	15898	0	IIT_HM1_R2_WTMINUS_INP10PERCENT_S34	37239958
IIT_HM1_R1_WTMINUS_LACZ_S17_R2	58712016	56630465	56084455		IIT_HM1_R1_525PLUS_EVEN_S54	29978144	27444736	1200669	169	23817	1277105	31648	0	IIT_HM1_R2_WTMINUS_LACZ_S5	1793820
IIT_HM1_R2_WTMINUS_INP10PERCENT_S34_R1	58010346	57146639	54451529		IIT_HM1_R2_525MINUS_INP10PERCENT_S30	56684726	49375510	4505542	110	30967	2756492	16105	0	IIT_HM1_R2_WTMINUS_ODD_S58	647804
IIT_HM1_R1_WTMINUS_EVEN_S71_R2	26405702	25299481	25025566		IIT_HM1_R2_WTMINUS_EVEN_S14	48227821	44726362	1686129	151	34202	1742040	38937	0	IIT_HM1_R2_WTPLUS_EVEN_S66	6834238
IIT_HM1_R2_WTMINUS_LACZ_S5_R1	47291333	43609506	41829385		IIT_HM1_R1_525PLUS_ODD_S49	45348100	35678977	1951771	157	40469	7627723	49003	0	IIT_HM1_R2_WTPLUS_INP10PERCENT_S59	28984246
IIT_HM1_R2_WTPLUS_LACZ_S7_R2	55997772	48786151	47752599		IIT_HM1_R1_WTPLUS_INP10PERCENT_S57	50159861	42674189	4528434	102	44311	2897402	15423	0	IIT_HM1_R2_WTPLUS_LACZ_S7	3716761
IIT_HM1_R1_WTPLUS_INP10PERCENT_S57_R1	59301106	58103048	50159861		IIT_HM1_R1_525MINUS_ODD_S52	22093639	20079144	749097	75	12014	1241948	11361	0	IIT_HM1_R2_WTPLUS_ODD_S51	4335256
IIT_HM1_R1_525MINUS_ODD_S52_R2	23821949	22321995	22093639
IIT_HM1_R1_WTPLUS_ODD_S25_R2	52651761	51427375	51001983
IIT_HM1_R2_525MINUS_LACZ_S4_R1	54617062	52103485	48894904
IIT_HM1_R2_WTPLUS_ODD_S51_R2	56396615	52361691	50722570
IIT_HM1_R1_525MINUS_INP10PERCENT_S12_R2	50299842	49345338	46992299
IIT_HM1_R1_525PLUS_INP10PERCENT_S61_R2	52677155	51844202	48200484
IIT_HM1_R2_WTPLUS_LACZ_S7_R1	55997772	48786151	47752599
IIT_HM1_R2_WTPLUS_INP10PERCENT_S59_R1	56579473	55428830	53280345
IIT_HM1_R1_WTMINUS_LACZ_S17_R1	58712016	56630465	56084455
IIT_HM1_R2_525PLUS_INP10PERCENT_S68_R2	53423314	52547453	50708882
IIT_HM1_R1_WTMINUS_EVEN_S71_R1	26405702	25299481	25025566
IIT_HM1_R2_525PLUS_LACZ_S67_R2	63367196	58176326	57062098
IIT_HM1_R1_WTPLUS_LACZ_S46_R1	41498652	38076009	37358512
IIT_HM1_R2_525MINUS_EVEN_S20_R2	63294283	60890909	60141775
IIT_HM1_R1_WTPLUS_EVEN_S26_R2	53955929	50255603	49506540
IIT_HM1_R2_WTMINUS_ODD_S58_R1	58037820	53553519	52655594
IIT_HM1_R2_525MINUS_INP10PERCENT_S30_R1	59089673	58120850	56684726
IIT_HM1_R1_525MINUS_INP10PERCENT_S12_R1	50299842	49345338	46992299
IIT_HM1_R2_525MINUS_ODD_S11_R2	66875527	63234894	62202359
IIT_HM1_R1_525PLUS_LACZ_S43_R1	52857557	50445399	49549277
IIT_HM1_R1_WTMINUS_ODD_S28_R2	51433068	49960033	49693140
IIT_HM1_R2_525PLUS_INP10PERCENT_S68_R1	53423314	52547453	50708882
IIT_HM1_R1_WTPLUS_ODD_S25_R1	52651761	51427375	51001983
IIT_HM1_R2_525PLUS_EVEN_S70_R1	67581207	63737184	62702912
IIT_HM1_R1_525PLUS_INP10PERCENT_S61_R1	52677155	51844202	48200484
IIT_HM1_R2_WTPLUS_EVEN_S66_R2	47726251	45850471	45374739
IIT_HM1_R1_WTPLUS_LACZ_S46_R2	41498652	38076009	37358512
IIT_HM1_R2_WTMINUS_EVEN_S14_R2	50451652	48560216	48227821
IIT_HM1_R1_WTMINUS_INP10PERCENT_S55_R2	51451395	50574407	47830523
IIT_HM1_R1_525MINUS_EVEN_S10_R1	57387503	54383682	53960093
IIT_HM1_R2_WTMINUS_INP10PERCENT_S34_R2	58010346	57146639	54451529
IIT_HM1_R2_525MINUS_EVEN_S20_R1	63294283	60890909	60141775

### Sheet: ST2 rRNA_ID
rRNA_ID
ENST00000387347
ENST00000389680
gi|174914|gb|J01866.1|HUMRRB Human 5.8S ribosomal RNA
gi|174913|gb|M23820.1|HUMRRAUA Human U5-A ribosomal RNA
gi|174912|gb|M23824.1|HUMRRAU2B Human U5-B2 ribosomal RNA
gi|174911|gb|M23822.1|HUMRRAU1B Human U5-B1 ribosomal RNA
gi|225637499|ref|NR_003287.2| Homo sapiens RNA, 28S ribosomal 5 (RNA28S5), ribosomal RNA
gi|225637497|ref|NR_003286.2| Homo sapiens RNA, 18S ribosomal 5 (RNA18S5), ribosomal RNA
gi|142372596|ref|NR_003285.2| Homo sapiens RNA, 5.8S ribosomal 5 (RNA5-8S5), ribosomal RNA
gi|374429547|ref|NR_046235.1| Homo sapiens RNA, 45S pre-ribosomal 5 (RNA45S5), ribosomal RNA
gi|189571632|ref|NR_023379.1| Homo sapiens RNA, 5S ribosomal 17 (RNA5S17), ribosomal RNA
gi|189571631|ref|NR_023378.1| Homo sapiens RNA, 5S ribosomal 16 (RNA5S16), ribosomal RNA
gi|189571630|ref|NR_023377.1| Homo sapiens RNA, 5S ribosomal 15 (RNA5S15), ribosomal RNA
gi|189571627|ref|NR_023376.1| Homo sapiens RNA, 5S ribosomal 14 (RNA5S14), ribosomal RNA
gi|189571626|ref|NR_023375.1| Homo sapiens RNA, 5S ribosomal 13 (RNA5S13), ribosomal RNA
gi|189571625|ref|NR_023374.1| Homo sapiens RNA, 5S ribosomal 12 (RNA5S12), ribosomal RNA
gi|189571624|ref|NR_023373.1| Homo sapiens RNA, 5S ribosomal 11 (RNA5S11), ribosomal RNA
gi|189571623|ref|NR_023372.1| Homo sapiens RNA, 5S ribosomal 10 (RNA5S10), ribosomal RNA
gi|189571622|ref|NR_023371.1| Homo sapiens RNA, 5S ribosomal 9 (RNA5S9), ribosomal RNA
gi|189571619|ref|NR_023370.1| Homo sapiens RNA, 5S ribosomal 8 (RNA5S8), ribosomal RNA
gi|189571616|ref|NR_023369.1| Homo sapiens RNA, 5S ribosomal 7 (RNA5S7), ribosomal RNA
gi|189571615|ref|NR_023368.1| Homo sapiens RNA, 5S ribosomal 6 (RNA5S6), ribosomal RNA
gi|189571614|ref|NR_023367.1| Homo sapiens RNA, 5S ribosomal 5 (RNA5S5), ribosomal RNA
gi|189571613|ref|NR_023366.1| Homo sapiens RNA, 5S ribosomal 4 (RNA5S4), ribosomal RNA
gi|189571612|ref|NR_023365.1| Homo sapiens RNA, 5S ribosomal 3 (RNA5S3), ribosomal RNA
gi|189571611|ref|NR_023364.1| Homo sapiens RNA, 5S ribosomal 2 (RNA5S2), ribosomal RNA
gi|189571609|ref|NR_023363.1| Homo sapiens RNA, 5S ribosomal 1 (RNA5S1), ribosomal RNA
