## Supplementary Table 3 for "*LINC00205* acts as a multivalent scaffold promoting FUS^P525L^ recruitment in Amyotrophic Lateral Sclerosis stress granules"

### Sheet: ST3 Caption
Supplementary Table 3
Panel	Content
LncRNA shortlist	FUS-binder lncRNAs enriched in FUSP525L SG

### Sheet: ST3 LncRNA shortlist
FUS-binder lncRNAs enriched in FUSP525L SG
ensembl_gene_id	external_gene_name	trascript_id reference	No. Exons	Length (nucleotides)	Avg. FPKMs SK-N-BE Input (+Doxy FUS P525L)	Avg. FPKMs SK-N-BE SGenr (+Doxy FUS P525L)	log2 fold enrichment (SG/Input)	iPSC-MN FUS WT PAR-CLIP Fract. Exonic Transitions	iPSC-MN FUS P525L PAR-CLIP Fract. Exonic Transitions	Ratio of Fract. Exonic Transitions (FUS P525L / FUS WT)
ENSG00000223768	LINC00205	ENST00000400362	3	7553	6.64705	13.6369	1.02693	1e-05	0.0369665	3696.65
ENSG00000247556	OIP5-AS1	ENST00000500949	4	8881	18.0528	44.7449	1.30738	0.00267951	0.0416544	15.5455
ENSG00000278768	BACE1-AS	ENST00000649580	2	4584	5.66135	13.4274	1.24623	1e-05	1e-05	1
ENSG00000259366	AC108449.2	ENST00000560865	2	552	18.4148	57.8943	1.59838	1e-05	0.00544478	544.478
ENSG00000268205	AC005261.2	ENST00000593427	1	4258	18.579	59.113	1.66341	0.00413939	0.0578214	13.9686
ENSG00000236901	MIR600HG	ENST00000449175	1	5984	2.10776	5.30546	1.28605	1e-05	0.003475	347.5
ENSG00000260032	NORAD	ENST00000565493	1	5401	112.45	270.353	1.26587	0.0117023	0.166779	14.2518
ENSG00000272923	AC092139.1	ENST00000563750	2	754	10.3163	30.4217	1.58622
ENSG00000260400	AL513534.3	ENST00000562082	1	2295	6.41843	15.5132	1.32361	1e-05	0.00256102	256.102
ENSG00000277806	AC006213.4	ENST00000616184	1	634	3.21012	13.0208	1.89972	1e-05	1e-05	1
ENSG00000231806	PCAT7	ENST00000644721	3	3974	7.72162	19.2709	1.33105	1e-05	1e-05	1
ENSG00000273033	LINC02035	ENST00000610128	1	5476	2.64678	6.29989	1.26273	1e-05	1e-05	1
ENSG00000277059	FAM30A	ENST00000633766	6	9612	5.87433	16.084	1.44589
