## Supplementary Table 4 for "*LINC00205* acts as a multivalent scaffold promoting FUS^P525L^ recruitment in Amyotrophic Lateral Sclerosis stress granules"

### Sheet: ST4 Caption
Supplementary Table 4
Panel	Content
FUSWT MN ANOVA results	ANOVA results calculated for FUSWT MN recovery samples
FUSWT MN Multiple comp.	Multiple comparisons calculated for FUSWT MN recovery samples
FUSP525L MN ANOVA results	ANOVA results calculated for FUSP525L MN recovery samples
FUSP525L MN Multiple comp.	Multiple comparisons calculated for FUSP525L MN recovery samples

### Sheet: ST4 FUSWT MN ANOVA results 
FUSWT MN ANOVA results
Table Analyzed	WT MN
Two-way RM ANOVA	Matching: Stacked
Assume sphericity?	No
Alpha	0.05
Source of Variation	% of total variation	P value	P value summary	Significant?	Geisser-Greenhouse's epsilon
Time x cell type	0.7406	0.9322	ns	No	0.5841
Time	77.64	<0.0001	****	Yes	0.5841
cell type	0.8346	0.7428	ns	No
ANOVA table	SS	DF	MS	F (DFn, DFd)	P value
Time x cell type	101.3	6	16.88	F (3.505, 10.51) = 0.1739	P=0.9322
Time	10619	3	3540	F (1.752, 10.51) = 36.46	P<0.0001
cell type	114.2	2	57.08	F (2, 6) = 0.3125	P=0.7428
Residual	1748	18	97.08
Data summary
Number of columns (cell type)	3
Number of rows (Time)	4
Number of missing values	0

### Sheet: ST4 FUSWT MN Multiple comp. 
FUSWT MN Multiple comparisons
Compare cell means with others in its row and its column
Number of families	7
Number of comparisons per row family	3
Number of comparisons per column family	6
Alpha	0.05
Tukey's multiple comparisons test	Mean diff.	95.00% CI of diff.	Below threshold?	Summary	Adjusted P Value
1h ARS
CTRL vs. KO #1	0
CTRL vs. KO #2	0
KO #1 vs. KO #2	0
1h REC
CTRL vs. KO #1	0.3649	-3.920 to 4.650	No	ns	0.9409
CTRL vs. KO #2	2.502	-0.5327 to 5.537	No	ns	0.0746
KO #1 vs. KO #2	2.137	-3.135 to 7.409	No	ns	0.2537
2h REC
CTRL vs. KO #1	0.8476	-47.07 to 48.77	No	ns	0.9978
CTRL vs. KO #2	5.047	-37.83 to 47.92	No	ns	0.8875
KO #1 vs. KO #2	4.199	-41.31 to 49.71	No	ns	0.9257
4h REC
CTRL vs. KO #1	-5.14	-68.84 to 58.56	No	ns	0.9424
CTRL vs. KO #2	5.209	-63.93 to 74.35	No	ns	0.933
KO #1 vs. KO #2	10.35	-23.66 to 44.36	No	ns	0.5364
CTRL
1h ARS vs. 1h REC	0.5646	-3.348 to 4.477	No	ns	0.7683
1h ARS vs. 2h REC	17.63	-46.41 to 81.66	No	ns	0.4312
1h ARS vs. 4h REC	42.46	-52.04 to 137.0	No	ns	0.2118
1h REC vs. 2h REC	17.06	-47.16 to 81.28	No	ns	0.4502
1h REC vs. 4h REC	41.9	-55.29 to 139.1	No	ns	0.2265
2h REC vs. 4h REC	24.83	-38.18 to 87.85	No	ns	0.2609
KO #1
1h ARS vs. 1h REC	0.9295	-5.511 to 7.370	No	ns	0.7683
1h ARS vs. 2h REC	18.47	-49.03 to 85.97	No	ns	0.4342
1h ARS vs. 4h REC	37.32	-14.00 to 88.63	No	ns	0.0911
1h REC vs. 2h REC	17.54	-56.09 to 91.18	No	ns	0.5099
1h REC vs. 4h REC	36.39	-16.81 to 89.59	No	ns	0.1019
2h REC vs. 4h REC	18.85	-40.31 to 78.00	No	ns	0.3562
KO #2
1h ARS vs. 1h REC	3.067	2.058 to 4.075	Yes	**	0.0057
1h ARS vs. 2h REC	22.67	-13.90 to 59.24	No	ns	0.1218
1h ARS vs. 4h REC	47.67	13.97 to 81.37	Yes	*	0.0256
1h REC vs. 2h REC	19.61	-15.96 to 55.17	No	ns	0.1498
1h REC vs. 4h REC	44.6	11.35 to 77.86	Yes	*	0.0283
2h REC vs. 4h REC	25	-13.96 to 63.95	No	ns	0.1144
Test details	Mean 1	Mean 2	Mean diff.	SE of diff.	N1	N2	q	DF
1h ARS
CTRL vs. KO #1	100	100	0	0	3	3
CTRL vs. KO #2	100	100	0	0	3	3
KO #1 vs. KO #2	100	100	0	0	3	3
1h REC
CTRL vs. KO #1	99.44	99.07	0.3649	1.088	3	3	0.4745	3.299
CTRL vs. KO #2	99.44	96.93	2.502	0.5831	3	3	6.069	2.264
KO #1 vs. KO #2	99.07	96.93	2.137	0.9408	3	3	3.212	2.098
2h REC
CTRL vs. KO #1	82.37	81.53	0.8476	13.43	3	3	0.08926	3.989
CTRL vs. KO #2	82.37	77.33	5.047	10.64	3	3	0.6706	3.179
KO #1 vs. KO #2	81.53	77.33	4.199	11.08	3	3	0.536	3.081
4h REC
CTRL vs. KO #1	57.54	62.68	-5.14	15.52	3	3	0.4684	3.085
CTRL vs. KO #2	57.54	52.33	5.209	14.48	3	3	0.5088	2.501
KO #1 vs. KO #2	62.68	52.33	10.35	8.86	3	3	1.652	3.455
CTRL
1h ARS vs. 1h REC	100	99.44	0.5646	0.5646	3	3	1.414	2
1h ARS vs. 2h REC	100	82.37	17.63	9.242	3	3	2.697	2
1h ARS vs. 4h REC	100	57.54	42.46	13.64	3	3	4.403	2
1h REC vs. 2h REC	99.44	82.37	17.06	9.269	3	3	2.603	2
1h REC vs. 4h REC	99.44	57.54	41.9	14.03	3	3	4.224	2
2h REC vs. 4h REC	82.37	57.54	24.83	9.094	3	3	3.862	2
KO #1
1h ARS vs. 1h REC	100	99.07	0.9295	0.9295	3	3	1.414	2
1h ARS vs. 2h REC	100	81.53	18.47	9.741	3	3	2.682	2
1h ARS vs. 4h REC	100	62.68	37.32	7.406	3	3	7.127	2
1h REC vs. 2h REC	99.07	81.53	17.54	10.63	3	3	2.335	2
1h REC vs. 4h REC	99.07	62.68	36.39	7.679	3	3	6.702	2
2h REC vs. 4h REC	81.53	62.68	18.85	8.538	3	3	3.122	2
KO #2
1h ARS vs. 1h REC	100	96.93	3.067	0.1455	3	3	29.81	2
1h ARS vs. 2h REC	100	77.33	22.67	5.278	3	3	6.075	2
1h ARS vs. 4h REC	100	52.33	47.67	4.864	3	3	13.86	2
1h REC vs. 2h REC	96.93	77.33	19.61	5.133	3	3	5.402	2
1h REC vs. 4h REC	96.93	52.33	44.6	4.799	3	3	13.14	2
2h REC vs. 4h REC	77.33	52.33	25	5.622	3	3	6.288	2

### Sheet: ST4 FUSP525L MN ANOVA results 
FUSP525L MN ANOVA results
Table Analyzed	P525L MN
Two-way RM ANOVA	Matching: Stacked
Assume sphericity?	No
Alpha	0.05
Source of Variation	% of total variation	P value	P value summary	Significant?	Geisser-Greenhouse's epsilon
Time x cell type	22.85	<0.0001	****	Yes	0.6658
Time	51.58	<0.0001	****	Yes	0.6658
cell type	19.11	0.0011	**	Yes
ANOVA table	SS	DF	MS	F (DFn, DFd)	P value
Time x cell type	1791	6	298.5	F (3.995, 11.98) = 16.21	P<0.0001
Time	4042	3	1347	F (1.997, 11.98) = 73.20	P<0.0001
cell type	1498	2	748.9	F (2, 6) = 25.75	P=0.0011
Residual	331.4	18	18.41
Data summary
Number of columns (cell type)	3
Number of rows (Time)	4
Number of missing values	0

### Sheet: ST4 FUSP525L MN Multiple comp.
FUSP525L MN Multiple comparisons
Compare cell means with others in its row and its column
Number of families	7
Number of comparisons per row family	3
Number of comparisons per column family	6
Alpha	0.05
Tukey's multiple comparisons test	Mean diff.	95.00% CI of diff.	Below threshold?	Summary	Adjusted P Value
1h ARS
CTRL vs. KO #1	0
CTRL vs. KO #2	0
KO #1 vs. KO #2	0
1h REC
CTRL vs. KO #1	-1.213	-7.728 to 5.302	No	ns	0.7911
CTRL vs. KO #2	-0.8709	-8.064 to 6.322	No	ns	0.8309
KO #1 vs. KO #2	0.3423	-5.519 to 6.204	No	ns	0.9594
2h REC
CTRL vs. KO #1	21.3	-12.76 to 55.36	No	ns	0.1262
CTRL vs. KO #2	21.23	11.02 to 31.44	Yes	**	0.0053
KO #1 vs. KO #2	-0.06909	-31.61 to 31.47	No	ns	>0.9999
4h REC
CTRL vs. KO #1	33.82	18.09 to 49.56	Yes	**	0.0052
CTRL vs. KO #2	35.15	13.85 to 56.46	Yes	*	0.0137
KO #1 vs. KO #2	1.329	-19.18 to 21.84	No	ns	0.9695
CTRL
1h ARS vs. 1h REC	2.376	-7.181 to 11.93	No	ns	0.4865
1h ARS vs. 2h REC	2.044	-7.709 to 11.80	No	ns	0.581
1h ARS vs. 4h REC	2.64	-11.34 to 16.62	No	ns	0.6375
1h REC vs. 2h REC	-0.3318	-7.879 to 7.215	No	ns	0.9876
1h REC vs. 4h REC	0.264	-5.527 to 6.055	No	ns	0.9863
2h REC vs. 4h REC	0.5958	-6.366 to 7.558	No	ns	0.926
KO #1
1h ARS vs. 1h REC	1.162	-6.892 to 9.216	No	ns	0.7683
1h ARS vs. 2h REC	23.35	-19.77 to 66.46	No	ns	0.1546
1h ARS vs. 4h REC	36.46	12.86 to 60.07	Yes	*	0.0215
1h REC vs. 2h REC	22.18	-24.87 to 69.23	No	ns	0.1956
1h REC vs. 4h REC	35.3	4.041 to 66.56	Yes	*	0.0396
2h REC vs. 4h REC	13.12	-17.95 to 44.19	No	ns	0.2341
KO #2
1h ARS vs. 1h REC	1.505	-1.443 to 4.452	No	ns	0.1711
1h ARS vs. 2h REC	23.28	7.889 to 38.66	Yes	*	0.0224
1h ARS vs. 4h REC	37.79	7.147 to 68.44	Yes	*	0.0334
1h REC vs. 2h REC	21.77	4.186 to 39.36	Yes	*	0.0331
1h REC vs. 4h REC	36.29	7.547 to 65.03	Yes	*	0.0319
2h REC vs. 4h REC	14.52	-19.07 to 48.10	No	ns	0.2255
Test details	Mean 1	Mean 2	Mean diff.	SE of diff.	N1	N2	q	DF
1h ARS
CTRL vs. KO #1	100	100	0	0	3	3
CTRL vs. KO #2	100	100	0	0	3	3
KO #1 vs. KO #2	100	100	0	0	3	3
1h REC
CTRL vs. KO #1	97.62	98.84	-1.213	1.804	3	3	0.9512	3.888
CTRL vs. KO #2	97.62	98.5	-0.8709	1.443	3	3	0.8533	2.377
KO #1 vs. KO #2	98.84	98.5	0.3423	1.238	3	3	0.3911	2.526
2h REC
CTRL vs. KO #1	97.96	76.65	21.3	6.38	3	3	4.722	2.204
CTRL vs. KO #2	97.96	76.72	21.23	2.629	3	3	11.42	3.384
KO #1 vs. KO #2	76.65	76.72	-0.06909	6.607	3	3	0.01479	2.501
4h REC
CTRL vs. KO #1	97.36	63.54	33.82	3.959	3	3	12.08	3.25
CTRL vs. KO #2	97.36	62.21	35.15	4.861	3	3	10.23	2.798
KO #1 vs. KO #2	63.54	62.21	1.329	5.582	3	3	0.3367	3.755
CTRL
1h ARS vs. 1h REC	100	97.62	2.376	1.379	3	3	2.436	2
1h ARS vs. 2h REC	100	97.96	2.044	1.408	3	3	2.053	2
1h ARS vs. 4h REC	100	97.36	2.64	2.018	3	3	1.85	2
1h REC vs. 2h REC	97.62	97.96	-0.3318	1.089	3	3	0.4309	2
1h REC vs. 4h REC	97.62	97.36	0.264	0.8357	3	3	0.4467	2
2h REC vs. 4h REC	97.96	97.36	0.5958	1.005	3	3	0.8386	2
KO #1
1h ARS vs. 1h REC	100	98.84	1.162	1.162	3	3	1.414	2
1h ARS vs. 2h REC	100	76.65	23.35	6.223	3	3	5.305	2
1h ARS vs. 4h REC	100	63.54	36.46	3.406	3	3	15.14	2
1h REC vs. 2h REC	98.84	76.65	22.18	6.79	3	3	4.62	2
1h REC vs. 4h REC	98.84	63.54	35.3	4.512	3	3	11.07	2
2h REC vs. 4h REC	76.65	63.54	13.12	4.484	3	3	4.137	2
KO #2
1h ARS vs. 1h REC	100	98.5	1.505	0.4254	3	3	5.003	2
1h ARS vs. 2h REC	100	76.72	23.28	2.221	3	3	14.82	2
1h ARS vs. 4h REC	100	62.21	37.79	4.423	3	3	12.08	2
1h REC vs. 2h REC	98.5	76.72	21.77	2.538	3	3	12.13	2
1h REC vs. 4h REC	98.5	62.21	36.29	4.148	3	3	12.37	2
2h REC vs. 4h REC	76.72	62.21	14.52	4.847	3	3	4.236	2
