## Supplementary Table 5 for "*LINC00205* acts as a multivalent scaffold promoting FUS^P525L^ recruitment in Amyotrophic Lateral Sclerosis stress granules"

### Sheet: ST5 Caption
Supplementary Table 5
Panel	Content
mRNA interactors	mRNAs interacting with LINC00205 specifically in FUSP525L-expressing SK-N-BE cells, identified with LINC00205 native RNA pull-down followed by RNA-seq.
	0 and 1 indicate the absence or presence of the mRNAs in the specified conditions, respectively.

### Sheet: ST5 mRNA interactors
mRNA interactors
	GENE NAME	PD_FUSP525L_-ARS	PD_FUSP525L_+ARS	PD_FUSWT_-ARS	PD_FUSWT_+ARS	SG
group 1	ZNF841	1	1	0	0	SPECIFIC_FUS-P525L
	PLCXD3	1	1	0	0	SPECIFIC_FUS-P525L
group2	RSF1	0	1	0	0	SPECIFIC_FUS-P525L
	SMC5	0	1	0	0	SPECIFIC_FUS-P525L
	RAB30	0	1	0	0	SPECIFIC_FUS-P525L
	ZNF112	0	1	0	0	SPECIFIC_FUS-P525L
	MED1	0	1	0	0	SPECIFIC_FUS-P525L
	ANKRD12	0	1	0	0	SPECIFIC_FUS-P525L
	PIK3CA	0	1	0	0	SPECIFIC_FUS-P525L
	CCNT2	0	1	0	0	SPECIFIC_FUS-P525L
	ZNF720	0	1	0	0	SPECIFIC_FUS-P525L
	FNBP1L	0	1	0	0	SPECIFIC_FUS-P525L
	GOPC	0	1	0	0	SPECIFIC_FUS-P525L
	DYRK2	0	1	0	0	SPECIFIC_FUS-P525L
	IL6ST	0	1	0	0	SPECIFIC_FUS-P525L
	ZNF441	0	1	0	0	SPECIFIC_FUS-P525L
	DOK6	0	1	0	0	SPECIFIC_FUS-P525L
	AC073343.1	0	1	0	0	SPECIFIC_FUS-P525L
